# A split ALFA tag-nanobody system for protein localization and proximity proteomics in mycobacteria

**DOI:** 10.1101/2025.03.22.644702

**Authors:** Allison Fay, Andrew P. Kurland, Zhuoning Li, Mara Monetti, Jeffrey R. Johnson, Michael S. Glickman

## Abstract

Tuberculosis remains a globally significant infection and new insights into the biology of *Mycobacterium tuberculosis* are badly needed. Discovery of protein localization and protein complex composition are powerful approaches to determine protein function, but have not been widely applied in mycobacteria, in part due to technical barriers. Here we develop a multi-functional system that utilizes the ALFA tag and functional protein fusions to an anti-ALFA nanobody (NBALFA) to target proteins in fast and slow growing mycobacteria. Insertion of the ALFA epitope tag on the target protein, coupled with conditional expression of the NBALFA fused to a fluorescent protein faithfully recapitulates cytosolic and membrane protein localization by fluorescent microscopy in living cells. Targeted NBALFA can relocalize an ALFA tagged protein to inclusion bodies or the cytoplasmic membrane, demonstrating enforced protein localization. Finally, conditional expression of the NBALFA fused to TurboID for proximity proteomics allowed identification of known partner proteins of the RNA polymerase complex and the PKS13 mycolic acid biosynthesis protein. We conclude that the split ALFA tag-nanobody system is a flexible platform for discovery protein biology in mycobacteria.
