## Supplementary material for "A split ALFA tag-nanobody system for protein localization and proximity proteomics in mycobacteria": Table S1

### Sheet: Strains used in this study
Strain Name	Genotype	Details of construction
AFM1995	attB(giles):: Pmop-mCherry-HA hygR pAJF1561 (TetON-ELK16-msfGFP-NbALFA kan)	MC2155 co transformed with pAJF1561 and pAJF1334.
AFM1996	attB(giles):: Pmop-mCherry-ALFA hygR pAJF1561 (TetON-ELK16-msfGFP-NbALFA kan)	MC2155 co transformed with pAJF1561 and pAJF1458.
MGM6026	rpoC:rpoC-mCitrine-streptagII hyg	MC2155 transformed with pAJ441
MGM6464	mmpL3::mmpL3-msfGFP hyg	MC2155 transformed with pAJF322
MGM6970	pAJF323 (Phsp60-GFP oriM kan)	MC2155 transformed with pAJF323
MGM7047	pAJF1120 (TetON msfGFP-NbALFA kanR)	MC2155 transformed with pAJF1120
MGM7059	mmpL3:mmpL3-ALFA tag hyg	MC2155 transformed with pAJF1128
MGM7081	mmpL3:mmpL3-ALFA tag hyg pAJF1120	MGM7059 transformed with pAJF1120
MGM7085	pAJF1137 (TetON TurboID-NbALFA kan)	MC2155 transformed with pAJF1137
MGM7087	pAJF1139 (PftsZ-msfGFP-NbALFA kan)	MC2155 transformed with pAJF1139
MGM7089	pAJF1141 (PgroL-msfGFP-NbALFA kan)	MC2155 transformed with pAJF1141
MGM7097	mmpL3:mmpL3-ALFA tag hyg pAJF1137 (TetON TurboID-NbALFA kan)	MGM7059 transformed with pAJF1137
MGM7099	mmpL3:mmpL3-ALFA tag hyg pAJF1139 (PftsZ-msfGFP-NbALFA kan)	MGM7059 transformed with pAJF1139
MGM7101	mmpL3:mmpL3-ALFA tag hyg pAJF1141 (PgroL-msfGFP-NbALFA kan)	MGM7059 transformed with pAJF1141
MGM7103	rpoC:rpoC-ALFA tag hyg	MC2155 transformed with pAJF1124. Confirmed first by colony pcr with oAF799/976 and then immunoblot with NbALFA.
MGM7105	rpoC:rpoC-ALFA tag hyg pAJF1120 (TetON-msfGFP-NbALFA kan)	MGM7103 transformed with pAJF1120
MGM7106	rpoC:rpoC-ALFA tag hyg pAJF1137 (TetON-TurboID-NbALFA kan)	MGM7103 transformed with pAJF1137
MGM7107	rpoC:rpoC-ALFA tag hyg pAJF1139 (PftsZ-msfGFP-NbALFA kan)	MGM7103 transformed with pAJF1139
MGM7108	rpoC:rpoC-ALFA tag hyg pAJF1141 (PgroL-msfGFP-NbALFA kan)	MGM7103 transformed with pAJF1141
MGM7112	pAJF1147 (TetON-malF(1,2)-msfGFP-NbALFA kan)	MC2155 transformed with pAJF1147
MGM7416	Mtb EG2 pAJF1137	M. tuberculosis Erdman transformed with pAJF1226
MGM7418	Mtb EG2 attB::Pmop-ALFA-Mtb pks13 strep pAJF1137	M. tuberculosis Erdman co-transformed with pAJF1282 and pAJF1226
MGM7419	Mtb EG2 attB::Pmop-Mtb pks13-ALFA strep pAJF1137	M. tuberculosis Erdman co-transformed with pAJF1283 and pAJF1226
MGM7420	Mtb EG2 attB::Pmop-Mtb pks13-ALFA(internal 1) strep pAJF1137	M. tuberculosis Erdman co-transformed with pAJF1284 and pAJF1226
MGM7421	Mtb EG2 attB::Pmop-Mtb pks13-ALFA(internal 2) strep pAJF1137	M. tuberculosis Erdman co-transformed with pAJF1294 and pAJF1226
MGM7536	M. bovis BCG Pasteur Δrv3800:loxP-hygR attB::rv3800 (pks13) ntcR pJV48	PD952 (M. bovis BCG Pasteur +pJV48) transformed with pAJF1296 induced and transformed with pks13 KO flanks from pAJF1312.
MGM7879	attB(giles):: Pmop-mCherry-ALFA hygR pAJF1147 (TetON-malF(1,2)-msfGFP-NbALFA kan)	MGM7112 transformed with pAJF1458.
MGM7985	attB(giles):: Pmop-mCherry-HA hygR pAJF1147 (TetON-malF(1,2)-msfGFP-NbALFA kan)	MGM7112 transformed with pAJF1334

### Sheet: Plasmids used in this study
Plasmid name	Relevant features	Details of construction
pAJF323	Phsp60-msfGFP, oriM, kan	cut msfGFP (Addgene #29772) (pcr product, oAF102/103, u-msfGFP) with BamHI/EcoRI and ligated to pMV261kan cut with same
pAJF326	PTb21-tetR(sB), Pmyc1tetO-HA- (TetON), kan, oriM	cut PTb21-tetR(sB), Pmyc1tetO-HA from pmsg419 with AclI/SpeI and ligated to pMV261kan cut with AclI/NheI
pAJF1120	TetON msfGFP-Nbalpha, oriM, kan	infusion reaction of msfGFP (oAF2141/2142), NBALFA gBLOCK, and pAJF326 linearized with ClaI
pAJF1124	3'rpoC-ALFA hyg	infusion reaction of 3'rpoC-ALFA and pAJF229 linearized with ClaI/EcoRV
pAJF1126	3'mmpL3-ALFA hyg	infusion reaction of 3'mmpL3 (oAF020/2144, pAJF864) and pAJF1124 linearized with oAF2139/2140
pAJF1131	T7-pelB-NBALFA-LE-6his amp	cut NBALFA (gBlock amplified with oAF2162/2163) cut with NdeI/XhoI and ligated to LAG16 expression vector (Fridy et al., 2014) cut with same
pAJF1137	TetON TurboID-NBALFA, oriM, kan	infusion reaction of TurboID gBlock, NBALFA(2152/2153), and pAJF326 linearized with ClaI
pAJF1139	PftsZ-msfGFP-NBALFA, oriM, kan	in-fusion reaction of PftsZ (pAJF251, 2174/2175) and pAJF1120 linearized with NheI/SphI
pAJF1141	PgroL-msfGFP-NBALFA, oriM, kan	in-fusion reaction of PgroL (pMV261K, 2177/2178) and pAJF1120 linearized with NheI/SphI
pAJF1147	TetON malF(1,2)-msfGFP-NBALFA, oriM, kan	in-fusion reaction of E. coli malF(1,2) (oAF2184/2185) and pAJF1120 linearized with oAF2182/2183
pAJF1280	attP(L5)::Pmop-Mtb pks13 strep	infusion reaciton of Mtb pks13 (oAF2520/2521, EG2 gDNA) and pAJF474 linearized
pAJF1282	attP(L5)::Pmop-ALFA-Mtb pks13 strep	infusion reaciton of pAJF1280 linearized with oAF2577/2578
pAJF1283	attP(L5)::Pmop-Mtb pks13-ALFA strep	infusion reaciton of pAJF1280 linearized with oAF2579/2580
pAJF1284	attP(L5)::Pmop-Mtb pks13-internal1 ALFA strep	infusion reaciton of pAJF1280 linearized with oAF2581/2582
pAJF1294	attP(L5)::Pmop-Mtb pks13-internal2 ALFA strep	infusion reaciton of pAJF1280 linearized with oAF2590/2591
pAJF1296	attP(L5)::Pmop-Mtb pks13 natR	T4 ligtation of pAJF1293 linearized with XbaI/HindIII and Pmop-Mtb pks13 (cut from pAJF1280 with XbaI/HindIII)
pAJF1312	5' Mtb pks13 KO flank loxP:hygR 3' Mtb pks13 KO flank oriE	in fusion reaction of 5' KO flank (oAF2657/2658, EG2 gDNA), 3' KO flank (oAF2659/2660, EG2 gDNA), loxP:hygR (oAF1361/1362, pmsg360), oriE (oAF2195/2196, pAJF229)
pAJF1329	attP(giles)::Pmop-HA hygR	infusion reaction of pDVD022 linearized and Pmop-HA
pAJF1334	attP(giles)::Pmop-mCherry-HA hygR	in-fusion reaction of mCherry (oAF2735/2736) and pAJF1329 linearized with SphI/NdeI
pAJF1458	attP(giles):: Pmop-mCherry-ALFA hygR	in fusion reaction of pAJF1334 linearized with oAF2985/2986
pAJF1561	TetON ELK16-msfGFP-NBALFA, oriM, kan	infusion reaction of pAJF1120 linearized with oAF3162/3163

### Sheet: Oligos used in this study
OligoName	5'-3' sequence
oAF020	TAATACGACTCACTATAGGG	T7 universal
oAF2139	tctagAGCGGCCGCCACCGCGG
oAF2140	CCAAGCCGGTTGGAGGAGGAAC
oAF2141	ggcatgcagaaaggaggccatATGGTCTCCAAGGGCGAAGAG
oAF2142	ACCGCCACCGCTACCACCACCCTTATACAACTCATCCATGCC
oAF2144	CCTCCAACCGGCTTGGCAGCCTGCCTTCGCGGCGCAGCAG
oAF2152	ggcatgcagaaaggaggccatATGTCGGGTGAGGTGCAACTGCAG
oAF2153	CGCCACCGCTACCACCACCGGAGGAGACGGTGACTTGGGTG
oAF2162	CATGGCTGgatccAGCGGTGAAGTTCAATTGCAAG
oAF2163	gtggtgctcgagTGAACTTACCGTCACCTGCG
oAF2174	gacctctagggtccccagctggtggccttttgctcacatg
oAF2175	CAGTTGCACCTCACCCATcggtacttctccttctgg
oAF2177	ggacctctagggtccccggtgaccacaacgacgcg
oAF2178	CTTCGCCCTTGGAGACCATtgcgaagtgattcctccgg
oAF2182	atggcctcctttctgcatg
oAF2183	ATGGTCTCCAAGGGCGAAG
oAF2184	tgcagaaaggaggccatatggccagcgatgtcattaaaaag
oAF2185	TTCGCCCTTGGAGACCATggctttacgattggcg
oAF2195	TTAATTAACGCGTTGCTGGCGTTTTTCCATAG
oAF2196	TTAATTAACCACTGAGCGTCAGACCCCGTAG
oAF2520	GTGAGCGCTCACAATTCGccacttcggactgaggacc
oAF2521	CTACGTCGACATCGATAAGCTtcactgcttgcctacctcac
oAF2577	ACGCCGCAGTTCCTCCTCCAACCGGCTTGGcatgggtcctcagtcc
oAF2578	GGAGGAACTGCGGCGTCGGCTCACGGAGCCAgctgacgtagcggaatc
oAF2579	ACGCCGCAGTTCCTCCTCCAACCGGCTTGGctgcttgcctacctcac
oAF2580	GGAGGAACTGCGGCGTCGGCTCACGGAGtgaAGCTTATCGATGTC
oAF2581	ACGCCGCAGTTCCTCCTCCAACCGGCTTGGcggttccttttccacc
oAF2582	GGAGGAACTGCGGCGTCGGCTCACGGAGcccgagccggaacccaag
oAF2590	ACGCCGCAGTTCCTCCTCCAACCGGCTTGGgagcgcaaccccggcttc
oAF2591	GGAGGAACTGCGGCGTCGGCTCACGGAGccgcaaaacggcgagcag
oAF2657	CGCTCAGTGGTTAATTAAcacgccgcggtgcgcg
oAF2658	gggccaccatgcaagcTTAcatgggtcctcagtccgaag
oAF2659	gaactgtaccggatttcggatcgaacaagtgaggtagg
oAF2660	CAGCAACGCGTTAATTAAatgtgcatgggctggttg
oAF2735	GAGCGCTCACAATTCGCATGtccggaggaatcacttcg
oAF2736	cgggacgtcgtacgggtaCTTGTACAGCTCGTCCATG
oAF2985	GACGCCGCAGTTCCTCCTCCAACCGGCTTGGCTTGTACAGCTCGTCC
oAF3162	AAgtTGAAgCTcGAgCTGGAgCTGAAACTcAAgGTCTCCAAGGGCGAAGAG
oAF3163	TCCAGcTCgAGcTTCAacTTCAGTTCCAGcTCgAGCATatggcctcctttctg
pAF2986	GGAGGAACTGCGGCGTCGGCTCACGGAGTTAATcgatgtcgacgtag

### Sheet: gBlock DNA sequences
Name	Sequence (5'-3')
NBALFA (for mycobacterial expression)	GGTGGTGGTAGCGGTGGCGGTTCGGGTGAGGTGCAACTGCAGGAATCGGGCGGTGGTCTCGTGCAACCAGGCGGTTCCCTCCGTCTCTCCTGCACGGCGTCGGGTGTGACCATTTCCGCCCTGAACGCCATGGCGATGGGTTGGTACCGGCAGGCCCCGGGTGAACGTCGGGTCATGGTGGCCGCCGTGTCGGAGCGCGGCAATGCGATGTATCGGGAGTCGGTCCAAGGTCGCTTCACCGTGACGCGTGACTTTACGAATAAGATGGTCAGCTTGCAAATGGACAATCTCAAGCCGGAAGATACGGCCGTGTATTATTGCCATGTCCTCGAAGACCGGGTCGATTCGTTTCACGACTACTGGGGGCAGGGCACCCAAGTCACCGTCTCCTCCTAA	linker underlined, NBALFA in bold
NBALFA (for E. coli expression)	ATGAAATACTTATTGCCTACGGCAGCCGCTGGATTGTTATTACTCGCGGCCCAGCCGGCCATGGCTggatccAGCGGTGAAGTTCAATTGCAAGAGTCTGGAGGTGGCTTGGTCCAGCCTGGCGGGTCACTGCGCCTGAGCTGTACCGCCTCTGGAGTAACTATCTCTGCGCTGAATGCTATGGCTATGGGATGGTATCGTCAAGCGCCAGGGGAACGCCGCGTAATGGTTGCCGCCGTATCGGAACGCGGTAATGCGATGTATCGTGAGTCTGTTCAAGGACGTTTTACGGTAACTCGTGACTTcACAAACAAGATGGTTTCATTGCAAATGGACAATCTGAAGCCAGAGGATACTGCGGTCTATTACTGCCACGTTTTGGAGGACCGTGTCGACAGT…	NBALFA in bold, PelB leader and C-term 6His underlined
TurboID (for mycobacterial expression)	ATGAAGGATAATACGGTCCCCCTGAAGCTCATCGCCCTCTTGGCGAACGGTGAATTTCATTCCGGGGAACAACTGGGCGAGACGCTCGGGATGTCGCGCGCCGCGATTAATAAACATATTCAGACCCTCCGTGACTGGGGTGTCGACGTGTTTACGGTCCCAGGCAAGGGTTATAGCTTGCCAGAACCGATTCCACTGCTCAACGCGAAGCAGATCCTCGGCCAATTGGATGGCGGTTCCGTCGCCGTCCTCCCAGTGGTGGACAGCACGAACCAGTACCTGCTCGATCGCATCGGCGAGCTCAAATCGGGTGATGCGTGTATTGCCGAGTACCAGCAGGCGGGGCGTGGGTCGCGCGGTCGTAAGTGGTTCTCGCCCTTCGGTGCCAATTTGTATCTG…
