## Supplementary material for "A split ALFA tag-nanobody system for protein localization and proximity proteomics in mycobacteria": Table S4

### Sheet: 15 selected proteins
		Log2FC				Adjusted P-value
Uniprot ID	Protein Name	Nterm	Internal 552	Internal 1352	Cterm	Nterm	Internal 552	Internal 1352	Cterm
P9WJV5	MmpL3	0.881874	1.012	1.44366	0.76511	0.000160885	5.59566e-05	3.50269e-06	0.00043964
P9WGR1	InhA	1.3821	1.3125	1.98708	1.46404	3.59813e-05	4.31634e-05	1.82551e-06	2.48649e-05
P9WQD9	KasA	0.535554	0.723415	1.23139	0.661981	0.0133807	0.00246753	5.65221e-05	0.00433619
P9WQD7	KasB	0.890714	1.09175	1.67206	1.01291	0.000173578	3.76975e-05	1.50143e-06	7.09258e-05
P9WPB5	CmaA2	1.1349	1.11107	1.73669	1.25007	5.71242e-06	4.96372e-06	2.14553e-07	2.9478e-06
P9WPB7	CmaA1	1.02465	1.00814	1.60677	1.12554	4.20176e-05	3.97116e-05	1.19893e-06	2.34921e-05
Q79FX8	MmaA4	1.70074	1.86331	2.42693	1.92431	1.22165e-06	5.00915e-07	4.72114e-08	3.68533e-07
Q79FX6	MmaA2	1.50748	1.46592	2.09737	1.5111	3.76705e-06	2.94894e-06	2.15475e-07	2.94935e-06
P0CH91	MmaA3	1.44427	1.37045	1.98348	1.47839	2.52917e-06	1.86816e-06	1.48887e-07	1.64437e-06
O53580	FadD32	1.056	1.18215	1.66579	1.00694	0.000307818	0.000130907	8.81434e-06	0.000434542
P9WGT3	MabA	0.89295	0.867464	1.6153	0.890345	7.86933e-05	8.87212e-05	9.00085e-07	8.07059e-05
I6Y9I3	CmrA	1.21452	1.48684	1.83297	1.40033	1.73727e-05	3.84635e-06	6.6438e-07	6.80904e-06
I6X8D2	PKS13	6.33691	6.51886	7.49572	6.95965	5.93135e-08	4.48316e-08	1.12277e-08	2.34089e-08
Q6MX39	UmaA1	1.49356	1.61257	2.04881	1.58892	3.76705e-06	1.70822e-06	2.26929e-07	2.35494e-06
P9WPB3	CmaA3	1.48808	1.51884	2.1739	1.61287	2.53608e-06	1.40451e-06	1.25334e-07	1.3445e-06
